# Altered stomatal patterning accompanies a trichome dimorphism in a natural population of *Arabidopsis*

**DOI:** 10.1101/710889

**Authors:** Noriane M. L. Simon, Jiro Sugisaka, Mie N. Honjo, Sverre Aarseth Tunstad, George Tunna, Hiroshi Kudoh, Antony N. Dodd

## Abstract

Trichomes are large epidermal cells on the surface of leaves that are thought to deter herbivores, yet the presence of trichomes can also negatively impact plant growth and reproduction. Stomatal guard cells and trichomes have shared developmental origins, and experimental manipulation of trichome formation can lead to changes in stomatal density. The influence of trichome formation upon stomatal development in natural populations of plants is currently unknown. Here, we show that a natural population of *Arabidopsis halleri* that includes hairy (trichome-bearing) and glabrous (no trichomes) morphs has differences in stomatal density that are associated with this trichome dimorphism. We found that glabrous morphs had significantly greater stomatal density and stomatal index than hairy morphs. One interpretation is that this arises from a trade-off between the proportions of cells that have trichome and guard cell fates during leaf development. The differences in stomatal density between the two morphs might have impacts upon environmental adaptation, in addition to herbivory deterrence caused by trichome development.
