## Supplemental Dataset S1 for "Altered stomatal patterning accompanies a trichome dimorphism in a natural population of *Arabidopsis*"

### Sheet: notes
Simon et al. Altered stomatal patterning accompanies a trichome dimorphism in a natural population of Arabidopsis
Stomatal density data tab
Each data line is derived from a single microscopy image of a leaf surface impression
Leaf type value 1 indicates a hairy morph and leaf type value 2 indicates a glabrous morph
Site number is a tracking code for each individual plant that was sampled
Stomatal and pavement cell counts are within a 800um x 800um square
Density data - mean per plant tab
Data from tab above are collapsed to single mean values per plant
Leaf width data tab
Each data line is derived from a single measurement of leaf width from a leaf surface impression
Leaf width data - mean per plant tab
Data from the above tab are collapsed to single mean values per plant

### Sheet: stomatal density data
Leaf type	Site number	Stomata count	Pavement cells count	Stomatal index
1	HP1L1.1	18	88	16.9811
1	HP1L1.2	18	83	17.8218
1	HP1L2.1	19	84	18.4466
1	HP1L2.2	17	85	16.6667
1	HP1L3.1	18	79	18.5567
1	HP1L3.2	16	70	18.6047
1	HP2L1.1	25	99	20.1613
1	HP2L1.2	26	95	21.4876
1	HP2L2.1	18	98	15.5172
1	HP2L2.2	26	95	21.4876
1	HP2L3.1	22	96	18.6441
1	HP2L3.2	28	119	19.0476
1	HP3L1.1	38	122	23.75
1	HP3L1.2	20	119	14.3885
1	HP3L2.1	27	107	20.1493
1	HP3L2.2	21	98	17.6471
1	HP3L3.1	56	194	22.4
1	HP3L3.2	49	173	22.0721
1	HP4L1.1	37	193	16.087
1	HP4L1.2	33	164	16.7513
1	HP4L2.1	25	136	15.528
1	HP4L2.2	31	151	17.033
1	HP4L3.1	19	124	13.2867
1	HP4L3.2	22	113	16.2963
1	HP4L4.1	25	172	12.6904
1	HP4L4.2	29	172	14.4279
1	HP5L1.1	16	179	8.20513
1	HP5L1.2	17	180	8.62944
1	HP5L2.1	22	205	9.69163
1	HP5L2.2	16	185	7.9602
1	HP5L3.1	20	105	16
1	HP5L3.2	16	121	11.6788
1	HP5L4.1	28	123	18.543
1	HP5L4.2	17	290	5.53746
1	HP6L1.1	18	92	16.3636
1	hp6L1.2	16	82	16.3265
1	HP6L2.1	24	119	16.7832
1	HP6L2.2	18	95	15.9292
1	HP6L3.1	20	80	20
1	HP6L3.2	17	80	17.5258
1	HP7L1.1	17	88	16.1905
1	HP7L1.2	18	87	17.1429
1	HP7L2.1	11	71	13.4146
1	HP7L2.2	13	76	14.6067
1	HP7L3.1	19	126	13.1034
1	HP7L3.2	20	101	16.5289
1	HP7L4.1	22	109	16.7939
1	HP7L4.2	17	89	16.0377
1	HP8L1.1	42	219	16.092
1	HP8L1.2	30	161	15.7068
1	HP8L2.1	34	183	15.6682
1	HP8L2.2	25	181	12.1359
1	HP8L3.1	21	107	16.4062
1	HP8L3.2	24	123	16.3265
1	HP8L4.1	24	178	11.8812
1	HP8L4.2	37	170	17.8744
1	HP8L5.1	20	108	15.625
1	HP8L5.2	31	143	17.8161
2	GP1L1.1	25	113	18.1159
2	GP1L1.2	19	92	17.1171
2	GP1L2.1	26	142	15.4762
2	GP1L2.2	28	141	16.568
2	GP1L3.1	24	86	21.8182
2	GP1L3.2	21	87	19.4444
2	GP1L4.1	25	117	17.6056
2	GP1L4.2	22	88	20
2	GP2L1.1	28	121	18.7919
2	GP2L1.2	31	111	21.831
2	GP2L2.1	27	160	14.4385
2	GP2L2.2	29	177	14.0777
2	GP2L3.1	25	133	15.8228
2	GP2L3.2	34	145	18.9944
2	GP3L1.1	37	172	17.7033
2	GP3L1.2	36	167	17.734
2	GP3L2.1	27	111	19.5652
2	GP3L2.2	29	120	19.4631
2	GP3L3.1	28	139	16.7665
2	GP3L3.2	25	144	14.7929
2	GP4L1.1	21	208	9.17031
2	GP4L1.2	23	203	10.177
2	GP4L2.1	24	206	10.4348
2	GP4L2.2	24	168	12.5
2	GP4L3.1	17	92	15.5963
2	GP4L3.2	21	98	17.6471
2	GP4L4.1	38	209	15.3846
2	GP4L4.2	27	252	9.67742
2	GP5L1.1	41	173	19.1589
2	GP5L1.2	40	159	20.1005
2	GP5L2.1	35	161	17.8571
2	GP5L2.2	35	171	16.9903
2	GP5L3.1	74	296	20
2	GP5L3.2	76	288	20.8791
2	GP5L4.1	44	174	20.1835
2	GP5L4.2	47	155	23.2673
2	GP5L5.1	52	210	19.8473
2	GP5L5.2	45	183	19.7368
2	GP6L1.1	38	185	17.0404
2	GP6L1.2	32	171	15.7635
2	GP6L2.1	25	118	17.4825
2	GP6L2.2	21	104	16.8
2	GP6L3.1	28	129	17.8344
2	GP6L3.2	27	116	18.8811
2	GP6L4.1	17	87	16.3462
2	GP6L4.2	24	100	19.3548
2	GP7L1.1	48	188	20.339
2	GP7L1.2	55	204	21.2355
2	GP7L2.1	24	89	21.2389
2	GP7L2.2	22	82	21.1538
2	GP7L3.1	29	113	20.4225
2	GP7L3.2	19	95	16.6667
2	GP7L4.1	22	97	18.4874
2	GP7L4.2	21	73	22.3404
2	GP8L1.1	52	205	20.2335
2	GP8L1.2	45	187	19.3966
2	GP8L2.1	31	100	23.6641
2	GP8L2.2	27	93	22.5
2	GP8L3.1	22	92	19.2982
2	GP8L3.2	21	92	18.5841
2	GP8L4.1	30	111	21.2766
2	GP8L4.2	36	120	23.0769

### Sheet: density data - mean per plant
Leaf type	Morph	Stomata count	Pavement cells count	Stomatal index
1	HP1	17.6667	81.5	17.8463
1	HP2	24.1667	100.333	19.3909
1	HP3	35.1667	135.5	20.0678
1	HP4	27.625	153.125	15.2625
1	HP5	19	173.5	10.7807
1	HP6	18.8333	91.3333	17.1547
1	HP7	17.125	93.375	15.4773
1	HP8	28.8	157.3	15.5532
2	GP1	23.75	108.25	18.2682
2	GP2	29	141.167	17.3261
2	GP3	30.3333	142.167	17.6708
2	GP4	24.375	179.5	12.5734
2	GP5	48.9	197	19.8021
2	GP6	26.5	126.25	17.4379
2	GP7	30	117.625	20.2355
2	GP8	33	125	21.0037

### Sheet: leaf width data
Sample	Morph	Plant	Leaf	Width (mm)
HP1L1	hairy	1	1	16.04
HP1L2	hairy	1	2	14.19
HP1L3	hairy	1	3	14.66
HP2L1	hairy	2	1	11.77
HP2L2	hairy	2	2	16.75
HP2L3	hairy	2	3	15.22
HP3L1	hairy	3	1	8.27
HP3L2	hairy	3	2	11.87
HP3L3	hairy	3	3	9.78
HP4L1	hairy	4	1	14.81
HP4L2	hairy	4	2	11.15
HP4L3	hairy	4	3	10.38
HP4L4	hairy	4	4	15.65
HP5L1	hairy	5	1	19.33
HP5L2	hairy	5	2	8.12
HP5L3	hairy	5	3	15.01
HP5L4	hairy	5	4	9.03
HP6L1	hairy	6	1	18.91
HP6L2	hairy	6	2	20.16
HP6L3	hairy	6	3	17.83
HP7L1	hairy	7	1	10.83
HP7L2	hairy	7	2	16.03
HP7L3	hairy	7	3	12.35
HP7L4	hairy	7	4	13.65
HP8L1	hairy	8	1	11.11
HP8L2	hairy	8	2	11.46
HP8L3	hairy	8	3	9.61
HP8L4	hairy	8	4	11.11
HP8L5	hairy	8	5	10.53
GP1L1	glabrous	1	1	10.94
GP1L2	glabrous	1	2	10.74
GP1L3	glabrous	1	3	10.72
GP1L4	glabrous	1	4	11.93
GP2L1	glabrous	2	1	15.05
GP2L2	glabrous	2	2	10.79
GP2L3	glabrous	2	3	13.36
GP3L1	glabrous	3	1	10.86
GP3L2	glabrous	3	2	9.81
GP3L3	glabrous	3	3	13.27
GP4L1	glabrous	4	1	10.14
GP4L2	glabrous	4	2	12.48
GP4L3	glabrous	4	3	10.66
GP4L4	glabrous	4	4	10.37
GP5L1	glabrous	5	1	11.02
GP5L2	glabrous	5	2	12.82
GP5L3	glabrous	5	3	9.35
GP5L4	glabrous	5	4	12.13
GP5L5	glabrous	5	5	13.59
GP6L1	glabrous	6	1	15.7
GP6L2	glabrous	6	2	18.04
GP6L3	glabrous	6	3	15.76
GP6L4	glabrous	6	4	17.2
GP7L1	glabrous	7	1	10.68
GP7L2	glabrous	7	2	10.65
GP7L3	glabrous	7	3	10.08
GP7L4	glabrous	7	4	10.93
GP8L1	glabrous	8	1	11.06
GP8L2	glabrous	8	2	13.11
GP8L3	glabrous	8	3	14.18
GP8L4	glabrous	8	4	16.64

### Sheet: leaf width data- mean per plant
Sample	Morph	Mean leaf width per plant (mm)
HP1	hairy	14.9633
HP2	hairy	14.58
HP3	hairy	9.97333
HP4	hairy	12.9975
HP5	hairy	12.8725
HP6	hairy	18.9667
HP7	hairy	13.215
HP8	hairy	10.764
GP1	glabrous	11.0825
GP2	glabrous	13.0667
GP3	glabrous	11.3133
GP4	glabrous	10.9125
GP5	glabrous	11.782
GP6	glabrous	16.675
GP7	glabrous	10.585
GP8	glabrous	13.7475
